# Vtc5 is localized to the vacuole membrane by the conserved AP-3 complex to regulate polyphosphate synthesis in budding yeast

**DOI:** 10.1101/2021.03.15.434853

**Authors:** Amanda Bentley-DeSousa, Michael Downey

## Abstract

Polyphosphates (polyP) are energy-rich polymers of inorganic phosphates assembled into chains ranging from 3-1000s of residues in length. They are thought to exist in all cells on earth and play roles in an eclectic mix of functions ranging from phosphate homeostasis to cell signaling, infection control, and blood clotting. In the budding yeast *Saccharomyces cerevisiae*, polyP chains are synthesized by the vacuole-bound VTC complex, which synthesizes polyP while simultaneously translocating it into the vacuole lumen where it is stored at high concentrations. VTC’s activity is promoted by an accessory subunit called Vtc5. In this work, we find that the conserved AP-3 complex is required for proper Vtc5 localization to the vacuole membrane. In human cells, previous work has demonstrated that mutation of AP-3 subunits gives rise to Hermansky-Pudlak Syndrome, a rare disease with molecular phenotypes that include decreased polyP accumulation in platelet dense granules. In yeast AP-3 mutants, we find that Vtc5 is rerouted to the vacuole lumen by the ESCRT complex, where it is degraded by the vacuolar protease Pep4. Cells lacking functional AP-3 have decreased levels of polyP, demonstrating that membrane localization of Vtc5 is required for its VTC stimulatory activity *in vivo*. Our work provides insight into the molecular trafficking of a critical regulator of polyP metabolism in yeast. We speculate that AP-3 may also be responsible for the delivery of polyP regulatory proteins to platelet dense granules in higher eukaryotes.

**HIGHLIGHTS:** Vtc5 localization to the vacuole membrane depends on the AP-3 complex

The ESCRT pathway brings mislocalized Vtc5 to the vacuole lumen where it is degraded

Decreased polyP levels in AP-3 mutants are explained by Vtc5 mislocalization

Deletion of *DOA4* restores wild-type localization of Vtc5 without restoring polyP levels
