## Supplementary material for "Vtc5 is localized to the vacuole membrane by the conserved AP-3 complex to regulate polyphosphate synthesis in budding yeast": Tables S1 and S2

### Sheet: Table S1
Yeast Strain	GENOTYPE	SOURCE
YMD963	Mata leu2d0 ura3d0 his3-1 met15d0 LYS2+	Rudner Lab via Boone Lab
YMD2333	Mata leu2d0 ura3d0 his3-1 met15d0 LYS2+ apl5::KANMX	Collection Set
YMD2334	Mata leu2d0 ura3d0 his3-1 met15d0 LYS2+ apl6::KANMX	Collection Set
YMD2335	Mata leu2d0 ura3d0 his3-1 met15d0 LYS2+ aps3::KANMX	Collection Set
YMD2336	Mata leu2d0 ura3d0 his3-1 met15d0 LYS2+ apm3::KANMX	Collection Set
YMD2380	Mata leu2d0 ura3d0 his3-1 met15d0 LYS2+ APL5-GFP(HISMX)	Collection Set
YMD2531	MATa his3d1 leu2d0 met15d0 ura3d0 APL5-GFP-HIS3MX vtc4::NATMX	McCarthy et al
YMD2556	Matalpha leu2d0 ura3d0 h+B41is3-1 lys2d0 MET15+ natNT2-GPD1-GFP-Vtc3	Andreas Mayer
YMD2558	Mata leu2d0 ura3d0 his3-1 met15d0 LYS2+ natNT2-ADH1-GFP-Vtc4	Andreas Mayer
YMD2560	Mata leu2d0 ura3d0 his3-1 met15d0 LYS2+ natNT2-GPD1-GFP-Vtc5	Andreas Mayer
YMD2571	Matalpha leu2d0 ura3d0 his3-1 lys2d0 MET15+ natNT2-ADH-GFP-Vtc3 apl5::KANMX	This study
YMD2577	Mata leu2d0 ura3d0 his3-1 met15d0 LYS2+ natNT2-ADH-GFP-Vtc4 apl5::KANMX	This study
YMD2583	MATa leu2d0 ura3d0 his3-1 met15d0 LYS2+ APL5PASK∆896-932-GFP-HIS3MX	McCarthy et al 2020
YMD2595	Mata leu2d0 ura3d0 his3-1 met15d0 LYS2+ natNT2-GPD1-GFP-Vtc5 apl5::KANMX	This study
YMD2614	Mata leu2d0 ura3d0 his3-1 met15d0 LYS2+ natNT2-GPD1-GFP-Vtc5 aps3::KANMX	This study
YMD2663	MATa leu2d0 ura3d0 his3-1 met15d0 LYS2+ APL5PASK∆896-932-GFP-HIS3MX vtc4::NATMX	McCarthy et al 2020
YMD2739A	Mata leu2d0 ura3d0 his3-1 met15d0 LYS2+natNT2-GPD1-GFP-Vtc5 apl5PASK∆-FLAG(HYGMX)	This study
YMD2746A	Mata leu2d0 ura3d0 his3-1 met15d0 LYS2+ apl5PASKK-R-GFP(HISMX)	This study
YMD2750A	Mata leu2d0 ura3d0 his3-1 met15d0 LYS2+ apl5::KANMX	This study
YMD2885	Mata leu2d0 ura3d0 his3-1 met15d0 LYS2+ natNT2-GPD1-GFP-Vtc5 Apl5PASKK-R-FLAG(HYGMX)	This study
YMD2953	Mata leu2d0 ura3d0 his3-1 met15d0 LYS2+ natNT2-GPD1-GFP-Vtc5 atg8::HYGMX	This study
YMD2961	Mata leu2d0 ura3d0 his3-1 met15d0 LYS2+natNT2-GPD1-GFP-Vtc5 apl5::KANMX atg8::HYGMX	This study
YMD2967	Mata leu2d0 ura3d0 his3-1 met15d0 LYS2+ natNT2-GPD1-GFP-Vtc5 vps27::HYGMX	This study
YMD2976	Mata leu2d0 ura3d0 his3-1 met15d0 LYS2+ natNT2-GPD1-GFP-Vtc5 vps36::HYGMX	This study
YMD2983	Mata leu2d0 ura3d0 his3-1 met15d0 LYS2+ natNT2-GPD1-GFP-Vtc5 apl5::KANMX vps36::HYGMX	This study
YMD2992	Mata leu2d0 ura3d0 his3-1 met15d0 LYS2+ natNT2-GPD1-GFP-Vtc5 vps20::HYGMX	This study
YMD2997	Mata leu2d0 ura3d0 his3-1 met15d0 LYS2+ natNT2-GPD1-GFP-Vtc5 pep12::HYGMX	This study
YMD3002	Mata leu2d0 ura3d0 his3-1 met15d0 LYS2+ natNT2-GPD1-GFP-Vtc5 apl5::KANMX vps23::HYGMX	This study
YMD3013	Mata leu2d0 ura3d0 his3-1 met15d0 LYS2+natNT2-GPD1-GFP-Vtc5 vps23::HYGMX	This study
YMD3018	Mata leu2d0 ura3d0 his3-1 met15d0 LYS2+ natNT2-GPD1-GFP-Vtc5 apl5::KANMX vps27::HYGMX	This study
YMD3024	Mata leu2d0 ura3d0 his3-1 met15d0 LYS2+ natNT2-GPD1-GFP-Vtc5 apl5::KANMX vps20::HYGMX	This study
YMD3204	Mata leu2d0 ura3d0 his3-1 met15d0 LYS2+ natNT2-GPD1-GFP-Vtc5 pep4::HYGMX	This study
YMD3210	Mata leu2d0 ura3d0 his3-1 met15d0 LYS2+ natNT2-GPD1-GFP-Vtc5 apl5::KANMX pep4::HYGMX	This study
YMD3371	Mata leu2d0 ura3d0 his3-1 met15d0 LYS2+ vtc5::KANMX	This study
YMD3382	Mata leu2d0 ura3d0 his3-1 met15d0 LYS2+ natNT2-GPD1-GFP-Vtc5 doa4::ura3	This study
YMD3432	Mata leu2d0 ura3d0 his3-1 met15d0 LYS2+ apl5::KANMX vtc5::HYGMX	This study
YMD3491	Mata leu2d0 ura3d0 his3-1 met15d0 LYS2+ vtc5::HYGMX apl5::KANMX	This study
YMD3576	Mata leu2d0 ura3d0 his3-1 met15d0 LYS2+ natNT2-GPD1-GFP-Vtc5 doa4::ura3 apl5::KANMX	This study
* If requesting strains multiple isolates are available
mdowne2@uottawa.ca

### Sheet: Table S2
REAGENT or RESOURCE	SOURCE	IDENTIFIER
anti-GFP (host: mouse, 1:2,000 dilution)	Clontech	632381
anti-Pho8 (host: rabbit)	Abcam	ab113688
anti-Rts1 (host: rabbit, 1:5,000 dilution)	Dr. Adam Rudner	PMID: 26715668
Mouse IgG (1/10000 dilution)	BioRad	1721011
Rabbit IgG (1/10000 dilution)	BioRad	1706515
